# The isolate *Caproiciproducens* sp. 7D4C2 produces *n*-caproate at mildly acidic conditions from hexoses: genome and rBOX comparison with related strains and chain-elongating bacteria

**DOI:** 10.1101/2020.07.19.210914

**Authors:** Sofia Esquivel-Elizondo, Caner Bağcı, Monika Temovska, Byoung Seung Jeon, Irina Bessarab, Rohan B. H. Williams, Daniel H. Huson, Largus T. Angenent

## Abstract

**Background:** Bulk production of medium-chain carboxylates (MCCs) with 6-12 carbon atoms is of great interest to biotechnology. Open cultures (*e*.*g*., reactor microbiomes) have been utilized to generate MCCs in bioreactors. When in-line MCC extraction and prevention of product inhibition is required, the bioreactors have been operated at mildly acidic pH (5.0-5.5). However, model chain-elongating bacteria grow optimally at neutral pH values. Here, we isolated a chain-elongating bacterium (strain 7D4C2) that thrives at mildly acidic pH. We studied its metabolism and compared its whole genome and the reverse β-oxidation (rBOX) genes to other bacteria.

**Results:** Strain 7D4C2 produces lactate, acetate, *n*-butyrate, *n*-caproate, biomass, and H_2_/CO_2_ from hexoses. With only fructose as substrate (pH 5.5), the maximum *n*-caproate specificity (*i*.*e*., products *per* other carboxylates produced) was 60.9 ± 1.5%. However, this was considerably higher at 83.1 ± 0.44% when both fructose and *n*-butyrate (electron acceptor) were combined as a substrate. A comparison of serum bottles with fructose and *n*-butyrate with an increasing pH value from 4.5 to 9.0 showed a decreasing *n*-caproate specificity from ∼92% at mildly acidic pH (pH 4.5-5.0) to ∼24% at alkaline pH (pH 9.0). Moreover, when carboxylates were extracted from the broth (undissociated *n*-caproic acid was ∼0.3 mM), the *n*-caproate selectivity (*i*.*e*., product *per* substrate fed) was 42.6 ± 19.0% higher compared to serum bottles without extraction. Based on the 16S rRNA gene sequence, strain 7D4C2 is most closely related to the isolates *Caproicibacter fermentans* (99.5%) and *Caproiciproducens galactitolivorans* (94.7%), which are chain-elongating bacteria that are also capable of lactate production. Whole-genome analyses indicate that strain 7D4C2, *C. fermentans*, and *C. galactitolivorans* belong to the same genus of *Caproiciproducens*. Their rBOX genes are conserved and located next to each other, forming a gene cluster, which is different than for other chain-elongating bacteria such as *Megasphaera* spp.

**Conclusions:** *Caproiciproducens* spp., comprising strain 7D4C2, *C. fermentans, C. galactitolivorans*, and several unclassified strains, are chain-elongating bacteria that encode a highly conserved rBOX gene cluster. *Caproiciproducens* sp. 7D4C2 (DSM 110548) was studied here to understand *n*-caproate production better at mildly acidic pH within microbiomes and has the additional potential as a pure-culture production strain to convert sugars into *n*-caproate.
