## Additional File 2 for "The isolate *Caproiciproducens* sp. 7D4C2 produces *n*-caproate at mildly acidic conditions from hexoses: genome and rBOX comparison with related strains and chain-elongating bacteria"

### Sheet: Sheet1
Organism	Gene	NCBI Protein Accession	NCBI Contig Accession	Start	End	Strand	% Positives	Alignment Coverage	NCBI Description
Caproiciproducens sp. 7D4C2	ETF-A			750956	751972	-	NA	NA
Caproiciproducens sp. 7D4C2	ETF-B			751991	752773	-	NA	NA
Caproiciproducens sp. 7D4C2	ACDH			752801	753940	-	NA	NA
Caproiciproducens sp. 7D4C2	HBD			753977	754819	-	NA	NA
Caproiciproducens sp. 7D4C2	Crt			754856	755635	-	NA	NA
Caproiciproducens sp. 7D4C2	Thl			755680	756867	-	NA	NA
Caproiciproducens sp. 7D4C2	ETF-A			773637	774827	-	NA	NA
Caproiciproducens sp. 7D4C2	ETF-B			774835	775635	-	NA	NA
Caproiciproducens sp. 7D4C2	Thl			3743405	3744589	+	NA	NA
Caproiciproducens sp. 7D4C2	ACDH			3827743	3828885	-	NA	NA
Caproiciproducens sp. 7D4C2	ETF-A			3828921	3829925	-	NA	NA
Caproiciproducens sp. 7D4C2	ETF-B			3829942	3830751	-	NA	NA
Clostridium sp. W14A	Thl	WP_066644039.1	NZ_MBSV01000039.1	3146	4330	+	99.7	1	WP_066644039.1 MULTISPECIES: acetyl-CoA C-acetyltransferase [Clostridiales]
Clostridium sp. W14A	Crt	WP_066644230.1	NZ_MBSV01000039.1	4375	5151	+	99.6	1	WP_066644230.1 MULTISPECIES: hypothetical protein [Clostridiales]
Clostridium sp. W14A	HBD	WP_066644040.1	NZ_MBSV01000039.1	5188	6027	+	99.6	1	WP_066644040.1 MULTISPECIES: hypothetical protein [Clostridiales]
Clostridium sp. W14A	ACDH	WP_066644041.1	NZ_MBSV01000039.1	6064	7203	+	100	1	WP_066644041.1 MULTISPECIES: acyl-CoA dehydrogenase [Clostridiales]
Clostridium sp. W14A	ETF-B	WP_066644042.1	NZ_MBSV01000039.1	7231	8013	+	100	1	WP_066644042.1 MULTISPECIES: electron transfer flavoprotein subunit beta/FixA family protein [Clostridiales]
Clostridium sp. W14A	ETF-A	WP_066644043.1	NZ_MBSV01000039.1	8032	9048	+	100	1	WP_066644043.1 MULTISPECIES: electron transfer flavoprotein subunit alpha/FixB family protein [Clostridiales]
Clostridium sp. W14A	Thl	WP_066643160.1	NZ_MBSV01000032.1	65639	66823	-	84	0.99	WP_066643160.1 MULTISPECIES: acetyl-CoA C-acetyltransferase [Clostridiales]
Clostridium sp. W14A	ETF-B	WP_066643666.1	NZ_MBSV01000034.1	81079	81885	+	64.2	1	WP_066643666.1 MULTISPECIES: electron transfer flavoprotein subunit beta/FixA family protein [Clostridiales]
Clostridium sp. W14A	ETF-A	WP_066643668.1	NZ_MBSV01000034.1	81902	82906	+	67.7	0.98	WP_066643668.1 MULTISPECIES: electron transfer flavoprotein subunit alpha/FixB family protein [Clostridiales]
Clostridium sp. W14A	ACDH	WP_066643675.1	NZ_MBSV01000034.1	82942	84084	+	76.5	0.98	WP_066643675.1 MULTISPECIES: acyl-CoA dehydrogenase [Clostridiales]
Clostridium sp. W14A	ACDH	WP_066644746.1	NZ_MBSV01000042.1	45584	46732	+	65.7	0.99	WP_066644746.1 MULTISPECIES: acyl-CoA dehydrogenase [Clostridiales]
Clostridium sp. W14A	ETF-B	WP_066644748.1	NZ_MBSV01000042.1	46752	47549	+	71.4	0.98	WP_066644748.1 electron transfer flavoprotein subunit beta/FixA family protein [Clostridium sp. W14A]
Caprobacter fermentans	Thl	WP_066644039.1	NZ_VWXL01000106.1	10072	11256	+	99.7	1	WP_066644039.1 MULTISPECIES: acetyl-CoA C-acetyltransferase [Clostridiales]
Caprobacter fermentans	Crt	WP_066644230.1	NZ_VWXL01000106.1	11301	12077	+	99.6	1	WP_066644230.1 MULTISPECIES: hypothetical protein [Clostridiales]
Caprobacter fermentans	HBD	WP_066644040.1	NZ_VWXL01000106.1	12114	12953	+	99.6	1	WP_066644040.1 MULTISPECIES: hypothetical protein [Clostridiales]
Caprobacter fermentans	ACDH	WP_066644041.1	NZ_VWXL01000106.1	12990	14129	+	100	1	WP_066644041.1 MULTISPECIES: acyl-CoA dehydrogenase [Clostridiales]
Caprobacter fermentans	ETF-B	WP_066644042.1	NZ_VWXL01000106.1	14157	14939	+	100	1	WP_066644042.1 MULTISPECIES: electron transfer flavoprotein subunit beta/FixA family protein [Clostridiales]
Caprobacter fermentans	ETF-A	WP_066644043.1	NZ_VWXL01000106.1	14958	15974	+	100	1	WP_066644043.1 MULTISPECIES: electron transfer flavoprotein subunit alpha/FixB family protein [Clostridiales]
Caprobacter fermentans	ACDH	WP_066643675.1	NZ_VWXL01000041.1	9252	10394	-	76.5	0.98	WP_066643675.1 MULTISPECIES: acyl-CoA dehydrogenase [Clostridiales]
Caprobacter fermentans	ETF-A	WP_066643668.1	NZ_VWXL01000041.1	10430	11434	-	67.7	0.98	WP_066643668.1 MULTISPECIES: electron transfer flavoprotein subunit alpha/FixB family protein [Clostridiales]
Caprobacter fermentans	ETF-B	WP_066643666.1	NZ_VWXL01000041.1	11451	12257	-	64.2	1	WP_066643666.1 MULTISPECIES: electron transfer flavoprotein subunit beta/FixA family protein [Clostridiales]
Caprobacter fermentans	ACDH	WP_066644746.1	NZ_VWXL01000008.1	44030	45178	+	65.7	0.99	WP_066644746.1 MULTISPECIES: acyl-CoA dehydrogenase [Clostridiales]
Caprobacter fermentans	ETF-B	WP_156989560.1	NZ_VWXL01000008.1	45198	45995	+	71.4	0.98	WP_156989560.1 electron transfer flavoprotein subunit beta [Caprobacter fermentans]
Caprobacter fermentans	Thl	WP_066643160.1	NZ_VWXL01000089.1	1268	2452	+	84	0.99	WP_066643160.1 MULTISPECIES: acetyl-CoA C-acetyltransferase [Clostridiales]
Caproiciproducens sp. NJN-50	ACDH	WP_128741388.1	NZ_CP035283.1	391014	392162	+	65.7	0.99	WP_128741388.1 acyl-CoA dehydrogenase [Caproiciproducens sp. NJN-50]
Caproiciproducens sp. NJN-50	ETF-B	WP_128741389.1	NZ_CP035283.1	392180	392965	+	69.1	1	WP_128741389.1 electron transfer flavoprotein subunit beta/FixA family protein [Caproiciproducens sp. NJN-50]
Caproiciproducens sp. NJN-50	ACDH	WP_128741391.1	NZ_CP035283.1	394272	395414	+	66.8	0.98	WP_128741391.1 acyl-CoA dehydrogenase [Caproiciproducens sp. NJN-50]
Caproiciproducens sp. NJN-50	ACDH	WP_128744202.1	NZ_CP035283.1	451816	452910	-	60.4	0.98	WP_128744202.1 acyl-CoA dehydrogenase [Caproiciproducens sp. NJN-50]
Caproiciproducens sp. NJN-50	Crt	WP_128741432.1	NZ_CP035283.1	454241	455026	-	44.3	0.97	WP_128741432.1 enoyl-CoA hydratase/isomerase family protein [Caproiciproducens sp. NJN-50]
Caproiciproducens sp. NJN-50	Thl	WP_128741567.1	NZ_CP035283.1	616158	617447	-	52.5	0.99	WP_128741567.1 thiolase family protein [Caproiciproducens sp. NJN-50]
Caproiciproducens sp. NJN-50	ACDH	WP_128741681.1	NZ_CP035283.1	755575	756702	-	62	0.95	WP_128741681.1 acyl-CoA dehydrogenase [Caproiciproducens sp. NJN-50]
Caproiciproducens sp. NJN-50	ACDH	WP_128741708.1	NZ_CP035283.1	787102	788241	-	68	1	WP_128741708.1 acyl-CoA dehydrogenase [Caproiciproducens sp. NJN-50]
Caproiciproducens sp. NJN-50	Crt	WP_128741710.1	NZ_CP035283.1	791053	791859	-	66.8	0.93	WP_128741710.1 enoyl-CoA hydratase/isomerase family protein [Caproiciproducens sp. NJN-50]
Caproiciproducens sp. NJN-50	Crt	WP_128741828.1	NZ_CP035283.1	932429	933211	+	61.9	0.96	WP_128741828.1 hypothetical protein [Caproiciproducens sp. NJN-50]
Caproiciproducens sp. NJN-50	ACDH	WP_128741833.1	NZ_CP035283.1	938282	939424	-	56.8	0.97	WP_128741833.1 acyl-CoA dehydrogenase [Caproiciproducens sp. NJN-50]
Caproiciproducens sp. NJN-50	Crt	WP_128741842.1	NZ_CP035283.1	949401	950180	+	68.8	1	WP_128741842.1 enoyl-CoA hydratase/isomerase family protein [Caproiciproducens sp. NJN-50]
Caproiciproducens sp. NJN-50	ACDH	WP_128741845.1	NZ_CP035283.1	953582	954724	+	66.9	0.98	WP_128741845.1 acyl-CoA dehydrogenase [Caproiciproducens sp. NJN-50]
Caproiciproducens sp. NJN-50	ETF-B	WP_128742064.1	NZ_CP035283.1	1210859	1211665	+	64.2	1	WP_128742064.1 electron transfer flavoprotein subunit beta/FixA family protein [Caproiciproducens sp. NJN-50]
Caproiciproducens sp. NJN-50	ETF-A	WP_128742065.1	NZ_CP035283.1	1211682	1212686	+	68.4	0.95	WP_128742065.1 electron transfer flavoprotein subunit alpha/FixB family protein [Caproiciproducens sp. NJN-50]
Caproiciproducens sp. NJN-50	ACDH	WP_128742066.1	NZ_CP035283.1	1212740	1213882	+	76.5	0.98	WP_128742066.1 acyl-CoA dehydrogenase [Caproiciproducens sp. NJN-50]
Caproiciproducens sp. NJN-50	Thl	WP_128742172.1	NZ_CP035283.1	1331512	1332696	+	94.9	1	WP_128742172.1 acetyl-CoA C-acetyltransferase [Caproiciproducens sp. NJN-50]
Caproiciproducens sp. NJN-50	Crt	WP_128742173.1	NZ_CP035283.1	1332735	1333511	+	97.3	1	WP_128742173.1 enoyl-CoA hydratase [Caproiciproducens sp. NJN-50]
Caproiciproducens sp. NJN-50	HBD	WP_128742174.1	NZ_CP035283.1	1333546	1334385	+	95.7	1	WP_128742174.1 3-hydroxybutyryl-CoA dehydrogenase [Caproiciproducens sp. NJN-50]
Caproiciproducens sp. NJN-50	ACDH	WP_128742175.1	NZ_CP035283.1	1334673	1335812	+	95.8	1	WP_128742175.1 acyl-CoA dehydrogenase [Caproiciproducens sp. NJN-50]
Caproiciproducens sp. NJN-50	ETF-B	WP_128742176.1	NZ_CP035283.1	1335838	1336620	+	89.2	1	WP_128742176.1 electron transfer flavoprotein subunit beta/FixA family protein [Caproiciproducens sp. NJN-50]
Caproiciproducens sp. NJN-50	ETF-A	WP_128742177.1	NZ_CP035283.1	1336639	1337655	+	90.8	0.99	WP_128742177.1 electron transfer flavoprotein subunit alpha/FixB family protein [Caproiciproducens sp. NJN-50]
Caproiciproducens sp. NJN-50	ACDH	WP_128742687.1	NZ_CP035283.1	1952065	1953192	-	63.1	0.96	WP_128742687.1 acyl-CoA dehydrogenase [Caproiciproducens sp. NJN-50]
Caproiciproducens sp. NJN-50	HBD	WP_128742793.1	NZ_CP035283.1	2075600	2076460	-	64.9	0.97	WP_128742793.1 3-hydroxybutyryl-CoA dehydrogenase [Caproiciproducens sp. NJN-50]
Caproiciproducens sp. NJN-50	ETF-A	WP_128742796.1	NZ_CP035283.1	2080570	2081676	-	64.1	0.98	WP_128742796.1 electron transfer flavoprotein subunit alpha/FixB family protein [Caproiciproducens sp. NJN-50]
Caproiciproducens sp. NJN-50	ETF-B	WP_128742797.1	NZ_CP035283.1	2081697	2082497	-	67.8	0.92	WP_128742797.1 electron transfer flavoprotein subunit beta/FixA family protein [Caproiciproducens sp. NJN-50]
Caproiciproducens sp. NJN-50	ACDH	WP_128742801.1	NZ_CP035283.1	2085199	2086332	-	73.3	1	WP_128742801.1 acyl-CoA dehydrogenase [Caproiciproducens sp. NJN-50]
Caproiciproducens sp. NJN-50	Thl	WP_128743398.1	NZ_CP035283.1	2538713	2539894	-	81.6	0.99	WP_128743398.1 acetyl-CoA C-acetyltransferase [Caproiciproducens sp. NJN-50]
Caproiciproducens sp. NJN-50	ACDH	WP_128743722.1	NZ_CP035283.1	2794004	2795149	-	66.3	0.99	WP_128743722.1 acyl-CoA dehydrogenase [Caproiciproducens sp. NJN-50]
Caproiciproducens sp. NJN-50	ACDH	WP_128743765.1	NZ_CP035283.1	2845748	2846890	-	80.1	0.99	WP_128743765.1 acyl-CoA dehydrogenase [Caproiciproducens sp. NJN-50]
Caproiciproducens sp. NJN-50	ACDH	WP_128743766.1	NZ_CP035283.1	2846942	2848081	-	47.7	0.99	WP_128743766.1 acyl-CoA dehydrogenase [Caproiciproducens sp. NJN-50]
Caproiciproducens sp. NJN-50	Crt	WP_128743768.1	NZ_CP035283.1	2849532	2850305	-	55.2	0.95	WP_128743768.1 enoyl-CoA hydratase [Caproiciproducens sp. NJN-50]
Caproiciproducens sp. NJN-50	ETF-A	WP_128743774.1	NZ_CP035283.1	2856500	2857426	+	50.3	0.92	WP_128743774.1 electron transfer flavoprotein subunit alpha/FixB family protein [Caproiciproducens sp. NJN-50]
Clostridium sp. KNHs216	Thl	WP_038324076.1	NZ_VFMF01000001.1	285521	286711	+	87.8	0.99	WP_038324076.1 acetyl-CoA C-acetyltransferase [Clostridium sp. KNHs216]
Clostridium sp. KNHs216	Crt	WP_141825189.1	NZ_VFMF01000001.1	286750	287526	+	88.4	1	WP_141825189.1 enoyl-CoA hydratase [Clostridium sp. KNHs216]
Clostridium sp. KNHs216	HBD	WP_038324083.1	NZ_VFMF01000001.1	287563	288402	+	92.5	1	WP_038324083.1 3-hydroxybutyryl-CoA dehydrogenase [Clostridium sp. KNHs216]
Clostridium sp. KNHs216	ACDH	WP_141825190.1	NZ_VFMF01000001.1	288446	289585	+	87.1	1	WP_141825190.1 acyl-CoA dehydrogenase [Clostridium sp. KNHs216]
Clostridium sp. KNHs216	ETF-B	WP_038324085.1	NZ_VFMF01000001.1	289615	290397	+	92.7	1	WP_038324085.1 electron transfer flavoprotein subunit beta/FixA family protein [Clostridium sp. KNHs216]
Clostridium sp. KNHs216	ETF-A	WP_038324086.1	NZ_VFMF01000001.1	290416	291435	+	93.5	0.99	WP_038324086.1 electron transfer flavoprotein subunit alpha/FixB family protein [Clostridium sp. KNHs216]
Clostridium sp. KNHs216	ETF-B	WP_141825908.1	NZ_VFMF01000001.1	1281700	1282506	+	64.2	1	WP_141825908.1 electron transfer flavoprotein subunit beta/FixA family protein [Clostridium sp. KNHs216]
Clostridium sp. KNHs216	ETF-A	WP_141825909.1	NZ_VFMF01000001.1	1282523	1283527	+	68.3	0.98	WP_141825909.1 electron transfer flavoprotein subunit alpha/FixB family protein [Clostridium sp. KNHs216]
Clostridium sp. KNHs216	ACDH	WP_038325343.1	NZ_VFMF01000001.1	1283559	1284701	+	76.2	0.98	WP_038325343.1 acyl-CoA dehydrogenase [Clostridium sp. KNHs216]
Clostridium sp. KNHs216	Thl	WP_141826163.1	NZ_VFMF01000001.1	1579728	1580912	-	83.6	0.98	WP_141826163.1 acetyl-CoA C-acyltransferase [Clostridium sp. KNHs216]
Clostridium sp. KNHs216	Crt	WP_141826300.1	NZ_VFMF01000001.1	1770346	1771146	+	47.8	0.95	WP_141826300.1 hypothetical protein [Clostridium sp. KNHs216]
Clostridium sp. KNHs216	ACDH	WP_141826302.1	NZ_VFMF01000001.1	1772417	1773565	+	59.8	0.96	WP_141826302.1 acyl-CoA dehydrogenase [Clostridium sp. KNHs216]
Clostridium sp. KNHs216	ETF-B	WP_141826306.1	NZ_VFMF01000001.1	1777424	1778224	+	64.7	1	WP_141826306.1 electron transfer flavoprotein subunit beta/FixA family protein [Clostridium sp. KNHs216]
Clostridium sp. KNHs216	ETF-A	WP_141826307.1	NZ_VFMF01000001.1	1778245	1779252	+	67.7	0.98	WP_141826307.1 electron transfer flavoprotein subunit alpha/FixB family protein [Clostridium sp. KNHs216]
Clostridium sp. KNHs216	ETF-A	WP_141826894.1	NZ_VFMF01000001.1	2559567	2560574	-	68.3	0.97	WP_141826894.1 electron transfer flavoprotein subunit alpha/FixB family protein [Clostridium sp. KNHs216]
Clostridium sp. KNHs216	ETF-B	WP_141828081.1	NZ_VFMF01000001.1	2560591	2561394	-	68.5	1	WP_141828081.1 electron transfer flavoprotein subunit beta/FixA family protein [Clostridium sp. KNHs216]
Clostridium sp. KNHs216	ACDH	WP_141826896.1	NZ_VFMF01000001.1	2564079	2565218	+	62.9	0.98	WP_141826896.1 acyl-CoA dehydrogenase [Clostridium sp. KNHs216]
Clostridium sp. KNHs216	ACDH	WP_141826903.1	NZ_VFMF01000001.1	2571932	2573074	+	75.5	0.99	WP_141826903.1 acyl-CoA dehydrogenase [Clostridium sp. KNHs216]
Clostridium sp. KNHs216	Thl	WP_141826905.1	NZ_VFMF01000001.1	2574474	2575658	+	74.4	0.98	WP_141826905.1 acetyl-CoA C-acyltransferase [Clostridium sp. KNHs216]
Clostridium sp. KNHs216	HBD	WP_141828083.1	NZ_VFMF01000001.1	2575677	2576522	+	72.9	0.98	WP_141828083.1 3-hydroxybutyryl-CoA dehydrogenase [Clostridium sp. KNHs216]
Clostridium sp. KNHs216	ACDH	WP_141827059.1	NZ_VFMF01000001.1	2800822	2801961	-	60	0.96	WP_141827059.1 acyl-CoA dehydrogenase [Clostridium sp. KNHs216]
Clostridium sp. KNHs216	ETF-A	WP_141828114.1	NZ_VFMF01000001.1	2805770	2806777	-	68.1	0.99	WP_141828114.1 electron transfer flavoprotein subunit alpha/FixB family protein [Clostridium sp. KNHs216]
Clostridium sp. KNHs216	ETF-B	WP_141827062.1	NZ_VFMF01000001.1	2806798	2807592	-	66.2	0.98	WP_141827062.1 electron transfer flavoprotein subunit beta/FixA family protein [Clostridium sp. KNHs216]
Caproiciproducens galactitolivorans	Thl	WP_135659906.1	CP041369.1	463694	464884	+	87.8	0.99	WP_135659906.1 acetyl-CoA C-acetyltransferase
Caproiciproducens galactitolivorans	Crt	WP_135659904.1	CP041369.2	464916	465962	+	85.7	1	WP_135659904.1 enoyl-CoA hydratase/isomerase family protein
Caproiciproducens galactitolivorans	HBD	WP_135659902.1	CP041369.3	465722	466561	+	92.5	1	WP_135659902.1 3-hydroxybutyryl-CoA dehydrogenase
Caproiciproducens galactitolivorans	ACDH	WP_135659900.1	CP041369.4	466598	467737	+	87.3	1	WP_135659900.1 acyl-CoA dehydrogenase
Caproiciproducens galactitolivorans	ETF-B	WP_135659897.1	CP041369.5	467768	468550	+	93.1	1	WP_135659897.1 electron transfer flavoprotein subunit beta/FixA family protein
Caproiciproducens galactitolivorans	ETF-A	WP_135659895.1	CP041369.6	468569	469591	+	93.5	0.99	WP_135659895.1 electron transfer flavoprotein subunit alpha/FixB family protein
Anaeromassilibacillus senegalensis	ETF-A	WP_050698231.1	NZ_LN868537.1	738509	739525	-	87.8	0.99	WP_050698231.1 electron transfer flavoprotein subunit alpha/FixB family protein [Anaeromassilibacillus senegalensis]
Anaeromassilibacillus senegalensis	ETF-B	WP_050698232.1	NZ_LN868537.1	739583	740365	-	93.1	1	WP_050698232.1 electron transfer flavoprotein subunit beta/FixA family protein [Anaeromassilibacillus senegalensis]
Anaeromassilibacillus senegalensis	ACDH	WP_050698233.1	NZ_LN868537.1	740395	741534	-	86.3	1	WP_050698233.1 acyl-CoA dehydrogenase [Anaeromassilibacillus senegalensis]
Anaeromassilibacillus senegalensis	HBD	WP_050698234.1	NZ_LN868537.1	741574	742413	-	88.2	1	WP_050698234.1 3-hydroxybutyryl-CoA dehydrogenase [Anaeromassilibacillus senegalensis]
Anaeromassilibacillus senegalensis	Crt	WP_050698235.1	NZ_LN868537.1	742605	743381	-	86.8	0.99	WP_050698235.1 enoyl-CoA hydratase [Anaeromassilibacillus senegalensis]
Anaeromassilibacillus senegalensis	Thl	WP_050698236.1	NZ_LN868537.1	743399	744583	-	82.9	0.99	WP_050698236.1 acetyl-CoA C-acetyltransferase [Anaeromassilibacillus senegalensis]
Eubacterium limosum	ETF-A	WP_013378880.1	NZ_CP019962.1	248300	249310	-	82.2	1	WP_013378880.1 MULTISPECIES: electron transfer flavoprotein subunit alpha/FixB family protein [Clostridiales]
Eubacterium limosum	ETF-B	WP_038350951.1	NZ_CP019962.1	249330	250112	-	90.8	1	WP_038350951.1 electron transfer flavoprotein subunit beta/FixA family protein [Eubacterium limosum]
Eubacterium limosum	ACDH	WP_013378878.1	NZ_CP019962.1	250137	251276	-	86.3	1	WP_013378878.1 MULTISPECIES: acyl-CoA dehydrogenase [Clostridiales]
Eubacterium limosum	HBD	WP_013378877.1	NZ_CP019962.1	251310	252149	-	82.1	1	WP_013378877.1 MULTISPECIES: 3-hydroxybutyryl-CoA dehydrogenase [Clostridiales]
Eubacterium limosum	Crt	WP_038350952.1	NZ_CP019962.1	252277	253053	-	81.1	1	WP_038350952.1 enoyl-CoA hydratase [Eubacterium limosum]
Eubacterium limosum	Thl	WP_038350953.1	NZ_CP019962.1	253081	254262	-	80.2	1	WP_038350953.1 acetyl-CoA C-acetyltransferase [Eubacterium limosum]
Eubacterium limosum	ETF-B	WP_038351909.1	NZ_CP019962.1	998210	998995	+	62	0.97	WP_038351909.1 electron transfer flavoprotein subunit beta/FixA family protein [Eubacterium limosum]
Eubacterium limosum	Crt	WP_038353019.1	NZ_CP019962.1	1640359	1641135	+	68.6	0.98	WP_038353019.1 enoyl-CoA hydratase [Eubacterium limosum]
Eubacterium limosum	ACDH	WP_038353017.1	NZ_CP019962.1	1642745	1643884	+	68.7	0.98	WP_038353017.1 acyl-CoA dehydrogenase [Eubacterium limosum]
Eubacterium limosum	ETF-B	WP_038352172.1	NZ_CP019962.1	2556963	2557754	+	56	0.94	WP_038352172.1 electron transfer flavoprotein subunit beta/FixA family protein [Eubacterium limosum]
Eubacterium limosum	ETF-A	WP_081571207.1	NZ_CP019962.1	2557724	2558707	+	51.1	0.91	WP_081571207.1 electron transfer flavoprotein subunit alpha/FixB family protein [Eubacterium limosum]
Eubacterium limosum	ETF-B	WP_052237456.1	NZ_CP019962.1	3300417	3301181	+	52.4	0.96	WP_052237456.1 hypothetical protein [Eubacterium limosum]
Eubacterium limosum	ETF-B	WP_038352354.1	NZ_CP019962.1	3569797	3570588	+	59.8	0.98	WP_038352354.1 electron transfer flavoprotein subunit beta/FixA family protein [Eubacterium limosum]
Clostridium jeddahense	Thl	WP_042430048.1	NZ_CBYL010000001.1	161118	162293	-	59.8	0.99	WP_042430048.1 thiolase family protein [Clostridium jeddahense]
Clostridium jeddahense	Crt	WP_042430054.1	NZ_CBYL010000001.1	164830	165618	-	62.7	0.92	WP_042430054.1 crotonase [Clostridium jeddahense]
Clostridium jeddahense	HBD	WP_042430058.1	NZ_CBYL010000001.1	165631	166485	-	65.7	0.98	WP_042430058.1 3-hydroxybutyryl-CoA dehydrogenase [Clostridium jeddahense]
Clostridium jeddahense	ACDH	WP_009066433.1	NZ_CBYL010000001.1	175683	176816	+	70	0.98	WP_009066433.1 MULTISPECIES: acyl-CoA dehydrogenase [Clostridium]
Clostridium jeddahense	ETF-B	WP_042430085.1	NZ_CBYL010000001.1	176831	177616	+	73.7	1	WP_042430085.1 electron transfer flavoprotein subunit beta/FixA family protein [Clostridium jeddahense]
Clostridium jeddahense	ETF-A	WP_042430088.1	NZ_CBYL010000001.1	177630	178652	+	72.8	0.95	WP_042430088.1 electron transfer flavoprotein subunit alpha/FixB family protein [Clostridium jeddahense]
Clostridium jeddahense	ETF-A	WP_042432013.1	NZ_CBYL010000011.1	37315	38328	-	70.1	0.97	WP_042432013.1 electron transfer flavoprotein subunit alpha/FixB family protein [Clostridium jeddahense]
Clostridium jeddahense	ETF-B	WP_042432016.1	NZ_CBYL010000011.1	38345	39145	-	67.3	1	WP_042432016.1 electron transfer flavoprotein subunit beta/FixA family protein [Clostridium jeddahense]
Clostridium jeddahense	ETF-A	WP_042432526.1	NZ_CBYL010000014.1	16829	17806	-	56.4	0.98	WP_042432526.1 electron transfer flavoprotein subunit alpha/FixB family protein [Clostridium jeddahense]
Clostridium jeddahense	ACDH	WP_042432530.1	NZ_CBYL010000014.1	19362	20504	-	67.2	0.98	WP_042432530.1 acyl-CoA dehydrogenase [Clostridium jeddahense]
Clostridium jeddahense	Crt	WP_042432538.1	NZ_CBYL010000014.1	20897	21676	+	68.5	1	WP_042432538.1 enoyl-CoA hydratase [Clostridium jeddahense]
Clostridium jeddahense	HBD	WP_042432573.1	NZ_CBYL010000014.1	45261	46154	-	56.2	0.95	WP_042432573.1 3-hydroxyacyl-CoA dehydrogenase family protein [Clostridium jeddahense]
Clostridium jeddahense	Thl	WP_042432651.1	NZ_CBYL010000014.1	46196	47383	-	68.4	0.98	WP_042432651.1 thiolase family protein [Clostridium jeddahense]
Clostridium jeddahense	Crt	WP_042432576.1	NZ_CBYL010000014.1	48008	48790	+	61	0.95	WP_042432576.1 enoyl-CoA hydratase [Clostridium jeddahense]
Clostridium jeddahense	HBD	WP_042432960.1	NZ_CBYL010000017.1	11628	12461	-	84.9	1	WP_042432960.1 3-hydroxybutyryl-CoA dehydrogenase [Clostridium jeddahense]
Clostridium jeddahense	Thl	WP_042432963.1	NZ_CBYL010000017.1	12778	13962	-	78.9	0.99	WP_042432963.1 acetyl-CoA C-acetyltransferase [Clostridium jeddahense]
Clostridium jeddahense	Crt	WP_042432974.1	NZ_CBYL010000017.1	19800	20582	+	73.6	1	WP_042432974.1 enoyl-CoA hydratase [Clostridium jeddahense]
Clostridium jeddahense	ACDH	WP_009065290.1	NZ_CBYL010000017.1	20616	21755	+	85	1	WP_009065290.1 MULTISPECIES: acyl-CoA dehydrogenase [Clostridium]
Clostridium jeddahense	ETF-B	WP_009065307.1	NZ_CBYL010000017.1	21769	22548	+	87.7	1	WP_009065307.1 MULTISPECIES: electron transfer flavoprotein subunit beta/FixA family protein [Clostridium]
Clostridium jeddahense	ETF-A	WP_009065316.1	NZ_CBYL010000017.1	22569	23588	+	83.2	0.98	WP_009065316.1 MULTISPECIES: electron transfer flavoprotein subunit alpha/FixB family protein [Clostridium]
Clostridium jeddahense	Crt	WP_042434120.1	NZ_CBYL010000025.1	40501	41310	+	48.9	0.95	WP_042434120.1 enoyl-CoA hydratase [Clostridium jeddahense]
Clostridium jeddahense	Crt	WP_042434619.1	NZ_CBYL010000030.1	510	1322	+	51.1	0.95	WP_042434619.1 enoyl-CoA hydratase/isomerase family protein [Clostridium jeddahense]
Clostridium jeddahense	ACDH	WP_009061831.1	NZ_CBYL010000037.1	7661	8800	+	63.4	0.98	WP_009061831.1 MULTISPECIES: acyl-CoA dehydrogenase [Clostridium]
Clostridium jeddahense	ETF-B	WP_042435277.1	NZ_CBYL010000037.1	9090	9890	+	52.4	0.95	WP_042435277.1 electron transfer flavoprotein subunit beta/FixA family protein [Clostridium jeddahense]
Clostridium jeddahense	ETF-A	WP_042435280.1	NZ_CBYL010000037.1	9905	10906	+	61.2	0.99	WP_042435280.1 electron transfer flavoprotein subunit alpha/FixB family protein [Clostridium jeddahense]
[Clostridium] sporosphaeroides DSM 1294	ACDH	WP_020072198.1	NZ_KB911066.1	609186	610325	+	63.1	0.98	WP_020072198.1 acyl-CoA dehydrogenase [[Clostridium] sporosphaeroides]
[Clostridium] sporosphaeroides DSM 1294	ETF-B	WP_020072200.1	NZ_KB911066.1	610689	611489	+	52	0.95	WP_020072200.1 electron transfer flavoprotein subunit beta/FixA family protein [[Clostridium] sporosphaeroides]
[Clostridium] sporosphaeroides DSM 1294	ETF-A	WP_020072201.1	NZ_KB911066.1	611504	612505	+	61.5	0.99	WP_020072201.1 electron transfer flavoprotein subunit alpha/FixB family protein [[Clostridium] sporosphaeroides]
[Clostridium] sporosphaeroides DSM 1294	ETF-A	WP_020072271.1	NZ_KB911066.1	680970	681983	-	69.5	0.97	WP_020072271.1 electron transfer flavoprotein subunit alpha/FixB family protein [[Clostridium] sporosphaeroides]
[Clostridium] sporosphaeroides DSM 1294	ETF-B	WP_020072272.1	NZ_KB911066.1	682000	682800	-	67.9	0.98	WP_020072272.1 electron transfer flavoprotein subunit beta/FixA family protein [[Clostridium] sporosphaeroides]
[Clostridium] sporosphaeroides DSM 1294	Crt	WP_020072341.1	NZ_KB911067.1	56039	56818	-	68.5	1	WP_020072341.1 3-hydroxybutyryl-CoA dehydratase [[Clostridium] sporosphaeroides]
[Clostridium] sporosphaeroides DSM 1294	ACDH	WP_020072342.1	NZ_KB911067.1	57224	58366	+	68.3	0.98	WP_020072342.1 acyl-CoA dehydrogenase [[Clostridium] sporosphaeroides]
[Clostridium] sporosphaeroides DSM 1294	ETF-A	WP_020072346.1	NZ_KB911067.1	59908	60882	+	56.4	0.98	WP_020072346.1 electron transfer flavoprotein subunit alpha/FixB family protein [[Clostridium] sporosphaeroides]
[Clostridium] sporosphaeroides DSM 1294	Crt	WP_020072422.1	NZ_KB911067.1	139635	140423	-	61.4	0.94	WP_020072422.1 3-hydroxybutyryl-CoA dehydratase [[Clostridium] sporosphaeroides]
[Clostridium] sporosphaeroides DSM 1294	Thl	WP_027103858.1	NZ_KB911067.1	141053	142240	+	68.7	0.99	WP_027103858.1 thiolase family protein [[Clostridium] sporosphaeroides]
[Clostridium] sporosphaeroides DSM 1294	HBD	WP_020072425.1	NZ_KB911067.1	142282	143175	+	56.2	0.95	WP_020072425.1 3-hydroxyacyl-CoA dehydrogenase family protein [[Clostridium] sporosphaeroides]
[Clostridium] sporosphaeroides DSM 1294	ETF-A	WP_020074512.1	NZ_KB911078.1	12522	13541	-	83.2	0.98	WP_020074512.1 electron transfer flavoprotein subunit alpha/FixB family protein [[Clostridium] sporosphaeroides]
[Clostridium] sporosphaeroides DSM 1294	ETF-B	WP_020074513.1	NZ_KB911078.1	13562	14341	-	87.3	1	WP_020074513.1 electron transfer flavoprotein subunit beta/FixA family protein [[Clostridium] sporosphaeroides]
[Clostridium] sporosphaeroides DSM 1294	ACDH	WP_020074514.1	NZ_KB911078.1	14355	15494	-	84.7	1	WP_020074514.1 acyl-CoA dehydrogenase [[Clostridium] sporosphaeroides]
[Clostridium] sporosphaeroides DSM 1294	Crt	WP_020074515.1	NZ_KB911078.1	15527	16309	-	73.9	1	WP_020074515.1 enoyl-CoA hydratase [[Clostridium] sporosphaeroides]
[Clostridium] sporosphaeroides DSM 1294	Thl	WP_020074521.1	NZ_KB911078.1	22162	23346	+	79.9	0.99	WP_020074521.1 acetyl-CoA C-acetyltransferase [[Clostridium] sporosphaeroides]
[Clostridium] sporosphaeroides DSM 1294	HBD	WP_020074522.1	NZ_KB911078.1	23668	24501	+	84.5	1	WP_020074522.1 3-hydroxybutyryl-CoA dehydrogenase [[Clostridium] sporosphaeroides]
Clostridium minihomine	ETF-A	WP_101697388.1	NZ_OEQH01000002.1	546517	547536	-	81.6	0.99	WP_101697388.1 electron transfer flavoprotein subunit alpha/FixB family protein [Clostridium minihomine]
Clostridium minihomine	ETF-B	WP_101697389.1	NZ_OEQH01000002.1	547557	548336	-	87.7	1	WP_101697389.1 electron transfer flavoprotein subunit beta/FixA family protein [Clostridium minihomine]
Clostridium minihomine	ACDH	WP_101697390.1	NZ_OEQH01000002.1	548350	549489	-	84.2	1	WP_101697390.1 acyl-CoA dehydrogenase [Clostridium minihomine]
Clostridium minihomine	Crt	WP_101697391.1	NZ_OEQH01000002.1	549529	550311	-	72.4	1	WP_101697391.1 enoyl-CoA hydratase [Clostridium minihomine]
Clostridium minihomine	Thl	WP_101697397.1	NZ_OEQH01000002.1	556104	557285	+	80.9	0.99	WP_101697397.1 acetyl-CoA C-acetyltransferase [Clostridium minihomine]
Clostridium minihomine	HBD	WP_101697510.1	NZ_OEQH01000002.1	557544	558377	+	83.5	1	WP_101697510.1 3-hydroxybutyryl-CoA dehydrogenase [Clostridium minihomine]
Clostridium minihomine	ETF-A	WP_101698427.1	NZ_OEQH01000005.1	99067	100053	-	56.5	0.96	WP_101698427.1 electron transfer flavoprotein subunit alpha/FixB family protein [Clostridium minihomine]
Clostridium minihomine	ETF-B	WP_101698428.1	NZ_OEQH01000005.1	100066	100854	-	48.5	0.97	WP_101698428.1 electron transfer flavoprotein subunit beta [Clostridium minihomine]
Clostridium minihomine	ACDH	WP_101698430.1	NZ_OEQH01000005.1	101608	102750	-	66.1	0.98	WP_101698430.1 acyl-CoA dehydrogenase [Clostridium minihomine]
Clostridium minihomine	Crt	WP_101698431.1	NZ_OEQH01000005.1	103141	103920	+	67.3	1	WP_101698431.1 enoyl-CoA hydratase [Clostridium minihomine]
Clostridium minihomine	ACDH	WP_101698435.1	NZ_OEQH01000005.1	108811	109950	+	63.6	0.98	WP_101698435.1 acyl-CoA dehydrogenase [Clostridium minihomine]
Clostridium minihomine	ETF-B	WP_101698436.1	NZ_OEQH01000005.1	110003	110803	+	53.5	0.95	WP_101698436.1 electron transfer flavoprotein subunit beta/FixA family protein [Clostridium minihomine]
Clostridium minihomine	ETF-A	WP_101698437.1	NZ_OEQH01000005.1	110818	111819	+	61.8	0.99	WP_101698437.1 electron transfer flavoprotein subunit alpha/FixB family protein [Clostridium minihomine]
Clostridium minihomine	ACDH	WP_101697553.1	NZ_OEQH01000003.1	57079	58221	-	56.5	0.95	WP_101697553.1 acyl-CoA dehydrogenase [Clostridium minihomine]
Clostridium merdae	ACDH	WP_085832185.1	NZ_FXLN01000003.1	30498	31637	+	63.1	0.98	WP_085832185.1 acyl-CoA dehydrogenase [Clostridium merdae]
Clostridium merdae	ETF-B	WP_085832186.1	NZ_FXLN01000003.1	31832	32632	+	54.3	0.95	WP_085832186.1 electron transfer flavoprotein subunit beta/FixA family protein [Clostridium merdae]
Clostridium merdae	ETF-A	WP_085832187.1	NZ_FXLN01000003.1	32647	33648	+	59.8	0.99	WP_085832187.1 electron transfer flavoprotein subunit alpha/FixB family protein [Clostridium merdae]
Clostridium merdae	ETF-A	WP_085832240.1	NZ_FXLN01000003.1	104493	105506	-	69.1	0.97	WP_085832240.1 electron transfer flavoprotein subunit alpha/FixB family protein [Clostridium merdae]
Clostridium merdae	ETF-B	WP_085832241.1	NZ_FXLN01000003.1	105520	106320	-	65	1	WP_085832241.1 electron transfer flavoprotein subunit beta/FixA family protein [Clostridium merdae]
Clostridium merdae	ACDH	WP_085831857.1	NZ_FXLN01000002.1	69619	70761	-	57.9	0.95	WP_085831857.1 hypothetical protein [Clostridium merdae]
Clostridium merdae	HBD	WP_085831876.1	NZ_FXLN01000002.1	94730	95563	-	84.2	1	WP_085831876.1 3-hydroxybutyryl-CoA dehydrogenase [Clostridium merdae]
Clostridium merdae	Thl	WP_085831877.1	NZ_FXLN01000002.1	95867	97051	-	78.9	0.99	WP_085831877.1 acetyl-CoA C-acetyltransferase [Clostridium merdae]
Clostridium merdae	Crt	WP_085831883.1	NZ_FXLN01000002.1	102834	103616	+	74.3	1	WP_085831883.1 enoyl-CoA hydratase [Clostridium merdae]
Clostridium merdae	ACDH	WP_085831884.1	NZ_FXLN01000002.1	103649	104788	+	85.2	1	WP_085831884.1 acyl-CoA dehydrogenase [Clostridium merdae]
Clostridium merdae	ETF-B	WP_085831885.1	NZ_FXLN01000002.1	104802	105581	+	87.3	1	WP_085831885.1 electron transfer flavoprotein subunit beta/FixA family protein [Clostridium merdae]
Clostridium merdae	ETF-A	WP_085831886.1	NZ_FXLN01000002.1	105602	106621	+	83.2	0.98	WP_085831886.1 electron transfer flavoprotein subunit alpha/FixB family protein [Clostridium merdae]
Clostridium kluyveri DSM 555	Crt	WP_011989023.1	NC_009706.1	433169	433948	+	71.5	0.94	WP_011989023.1 short-chain-enoyl-CoA hydratase [Clostridium kluyveri]
Clostridium kluyveri DSM 555	ACDH	WP_011989024.1	NC_009706.1	434124	435263	+	78.6	1	WP_011989024.1 acyl-CoA dehydrogenase [Clostridium kluyveri]
Clostridium kluyveri DSM 555	ETF-B	WP_011989025.1	NC_009706.1	435280	436059	+	76.5	1	WP_011989025.1 electron transfer flavoprotein subunit beta/FixA family protein [Clostridium kluyveri]
Clostridium kluyveri DSM 555	ETF-A	WP_011989026.1	NC_009706.1	436079	437083	+	71.3	0.99	WP_011989026.1 electron transfer flavoprotein subunit alpha/FixB family protein [Clostridium kluyveri]
Clostridium kluyveri DSM 555	HBD	WP_041700899.1	NC_009706.1	437274	438116	+	72.8	0.99	WP_041700899.1 3-hydroxybutyryl-CoA dehydrogenase [Clostridium kluyveri]
Clostridium kluyveri DSM 555	Crt	WP_012102871.1	NC_009706.1	2603684	2604457	+	60.1	0.95	WP_012102871.1 hypothetical protein [Clostridium kluyveri]
Clostridium kluyveri DSM 555	ETF-A	WP_012103838.1	NC_009706.1	3563939	3564937	-	63.2	0.97	WP_012103838.1 electron transfer flavoprotein subunit alpha/FixB family protein [Clostridium kluyveri]
Clostridium kluyveri DSM 555	Thl	WP_012104014.1	NC_009706.1	3734524	3735705	-	82.9	0.99	WP_012104014.1 acetyl-CoA C-acetyltransferase [Clostridium kluyveri]
Clostridium kluyveri DSM 555	Thl	WP_012104015.1	NC_009706.1	3736586	3737761	-	80.4	0.98	WP_012104015.1 acetyl-CoA C-acetyltransferase [Clostridium kluyveri]
Clostridium kluyveri DSM 555	Thl	WP_012104016.1	NC_009706.1	3738558	3739733	-	82.3	0.99	WP_012104016.1 acetyl-CoA C-acetyltransferase [Clostridium kluyveri]
Oscillibacter valericigenes Sjm18-20	Thl	WP_014116188.1	NC_016048.1	278460	279716	-	71.3	0.99	WP_014116188.1 acetyl-CoA C-acetyltransferase [Oscillibacter valericigenes]
Oscillibacter valericigenes Sjm18-20	ACDH	WP_014116271.1	NC_016048.1	350054	351190	+	74.9	1	WP_014116271.1 acyl-CoA dehydrogenase [Oscillibacter valericigenes]
Oscillibacter valericigenes Sjm18-20	ETF-B	WP_014116272.1	NC_016048.1	351205	352005	+	66.4	1	WP_014116272.1 electron transfer flavoprotein subunit beta/FixA family protein [Oscillibacter valericigenes]
Oscillibacter valericigenes Sjm18-20	ETF-A	WP_014116273.1	NC_016048.1	352023	353156	+	63.6	0.98	WP_014116273.1 electron transfer flavoprotein subunit alpha/FixB family protein [Oscillibacter valericigenes]
Oscillibacter valericigenes Sjm18-20	Crt	WP_014117498.1	NC_016048.1	1564078	1564854	+	81	0.99	WP_014117498.1 enoyl-CoA hydratase [Oscillibacter valericigenes]
Oscillibacter valericigenes Sjm18-20	HBD	WP_014117499.1	NC_016048.1	1564913	1565749	+	69.3	1	WP_014117499.1 3-hydroxybutyryl-CoA dehydrogenase [Oscillibacter valericigenes]
Oscillibacter valericigenes Sjm18-20	ACDH	WP_014117500.1	NC_016048.1	1565773	1566915	+	82.4	0.99	WP_014117500.1 acyl-CoA dehydrogenase [Oscillibacter valericigenes]
Oscillibacter valericigenes Sjm18-20	ETF-B	WP_014116272.1	NC_016048.1	1566934	1567734	+	66.4	1	WP_014116272.1 electron transfer flavoprotein subunit beta/FixA family protein [Oscillibacter valericigenes]
Oscillibacter valericigenes Sjm18-20	ETF-A	WP_014117501.1	NC_016048.1	1567752	1568885	+	63.6	0.98	WP_014117501.1 electron transfer flavoprotein subunit alpha/FixB family protein [Oscillibacter valericigenes]
Oscillibacter valericigenes Sjm18-20	HBD	WP_014118274.1	NC_016048.1	2291427	2292317	-	55.8	0.96	WP_014118274.1 3-hydroxyacyl-CoA dehydrogenase family protein [Oscillibacter valericigenes]
Oscillibacter valericigenes Sjm18-20	Thl	WP_014118275.1	NC_016048.1	2292357	2293547	-	67.9	0.98	WP_014118275.1 thiolase family protein [Oscillibacter valericigenes]
Oscillibacter valericigenes Sjm18-20	Crt	WP_014118276.1	NC_016048.1	2294025	2294807	+	59.4	0.96	WP_014118276.1 3-hydroxybutyryl-CoA dehydratase [Oscillibacter valericigenes]
Oscillibacter valericigenes Sjm18-20	ETF-A	WP_014117501.1	NC_016048.1	2710079	2711212	-	63.6	0.98	WP_014117501.1 electron transfer flavoprotein subunit alpha/FixB family protein [Oscillibacter valericigenes]
Oscillibacter valericigenes Sjm18-20	ETF-B	WP_014116272.1	NC_016048.1	2711230	2712030	-	66.4	1	WP_014116272.1 electron transfer flavoprotein subunit beta/FixA family protein [Oscillibacter valericigenes]
Oscillibacter valericigenes Sjm18-20	ACDH	WP_014116271.1	NC_016048.1	2712045	2713181	-	74.9	1	WP_014116271.1 acyl-CoA dehydrogenase [Oscillibacter valericigenes]
Oscillibacter valericigenes Sjm18-20	Crt	WP_041615223.1	NC_016048.1	2714782	2715561	-	72	0.98	WP_041615223.1 enoyl-CoA hydratase [Oscillibacter valericigenes]
Oscillibacter valericigenes Sjm18-20	ACDH	WP_014116271.1	NC_016048.1	3133823	3134959	-	74.9	1	WP_014116271.1 acyl-CoA dehydrogenase [Oscillibacter valericigenes]
Oscillibacter valericigenes Sjm18-20	Thl	WP_014119861.1	NC_016048.1	3838694	3839914	+	66.5	0.99	WP_014119861.1 acetyl-CoA C-acyltransferase [Oscillibacter valericigenes]
Oscillibacter valericigenes Sjm18-20	Crt	WP_145974122.1	NC_016048.1	3839982	3840758	+	72	0.98	WP_145974122.1 enoyl-CoA hydratase/isomerase family protein [Oscillibacter valericigenes]
Oscillibacter valericigenes Sjm18-20	ACDH	WP_014116271.1	NC_016048.1	3842359	3843495	+	74.9	1	WP_014116271.1 acyl-CoA dehydrogenase [Oscillibacter valericigenes]
Oscillibacter valericigenes Sjm18-20	ETF-B	WP_014116272.1	NC_016048.1	3843510	3844310	+	66.4	1	WP_014116272.1 electron transfer flavoprotein subunit beta/FixA family protein [Oscillibacter valericigenes]
Oscillibacter valericigenes Sjm18-20	ETF-A	WP_014117501.1	NC_016048.1	3844328	3845461	+	63.6	0.98	WP_014117501.1 electron transfer flavoprotein subunit alpha/FixB family protein [Oscillibacter valericigenes]
Ruminococcaceae bacterium CPB6	ETF-B	WP_086035131.1	NZ_CP020705.1	375122	375925	+	67	1	WP_086035131.1 electron transfer flavoprotein subunit beta/FixA family protein [Ruminococcaceae bacterium CPB6]
Ruminococcaceae bacterium CPB6	ETF-A	WP_086035132.1	NZ_CP020705.1	375938	376942	+	69.2	0.97	WP_086035132.1 electron transfer flavoprotein subunit alpha/FixB family protein [Ruminococcaceae bacterium CPB6]
Ruminococcaceae bacterium CPB6	ACDH	WP_086035133.1	NZ_CP020705.1	376970	378112	+	76.1	0.99	WP_086035133.1 acyl-CoA dehydrogenase [Ruminococcaceae bacterium CPB6]
Ruminococcaceae bacterium CPB6	HBD	WP_086035922.1	NZ_CP020705.1	1302285	1303124	-	85.7	1	WP_086035922.1 3-hydroxybutyryl-CoA dehydrogenase [Ruminococcaceae bacterium CPB6]
Ruminococcaceae bacterium CPB6	Crt	WP_086035923.1	NZ_CP020705.1	1303173	1303949	-	89.2	1	WP_086035923.1 enoyl-CoA hydratase [Ruminococcaceae bacterium CPB6]
Ruminococcaceae bacterium CPB6	Thl	WP_086035924.1	NZ_CP020705.1	1303989	1305173	-	82.9	0.99	WP_086035924.1 acetyl-CoA C-acetyltransferase [Ruminococcaceae bacterium CPB6]
Megasphaera hexanoica	ACDH	WP_059076926.1	NZ_CP011940.1	54829	55968	-	63.9	0.99	WP_059076926.1 MULTISPECIES: acyl-CoA dehydrogenase [Veillonellaceae]
Megasphaera hexanoica	ACDH	WP_059076372.1	NZ_CP011940.1	644146	645285	+	71.8	1	WP_059076372.1 MULTISPECIES: acyl-CoA dehydrogenase [Megasphaera]
Megasphaera hexanoica	Thl	WP_059075873.1	NZ_CP011940.1	1658098	1659291	-	69.6	0.99	WP_059075873.1 MULTISPECIES: acetyl-CoA C-acetyltransferase [Veillonellaceae]
Megasphaera hexanoica	ETF-A	WP_075582278.1	NZ_CP011940.1	2015024	2016028	-	55.7	0.99	WP_075582278.1 MULTISPECIES: electron transfer flavoprotein subunit alpha/FixB family protein [Veillonellaceae]
Megasphaera hexanoica	ETF-B	WP_113856004.1	NZ_CP011940.1	2016043	2016828	-	57.9	1	WP_113856004.1 electron transfer flavoprotein subunit beta/FixA family protein [Megasphaera hexanoica]
Megasphaera hexanoica	Crt	WP_059077295.1	NZ_CP011940.1	2275554	2276336	-	66	0.93	WP_059077295.1 MULTISPECIES: crotonase [Veillonellaceae]
Megasphaera hexanoica	HBD	WP_059077296.1	NZ_CP011940.1	2276382	2277239	-	67.5	0.98	WP_059077296.1 MULTISPECIES: 3-hydroxybutyryl-CoA dehydrogenase [Veillonellaceae]
Megasphaera hexanoica	ETF-A	WP_075582160.1	NZ_CP011940.1	2297971	2298978	-	69.9	0.99	WP_075582160.1 MULTISPECIES: electron transfer flavoprotein subunit alpha/FixB family protein [Veillonellaceae]
Megasphaera hexanoica	ETF-B	WP_059077322.1	NZ_CP011940.1	2299000	2299815	-	67.2	1	WP_059077322.1 MULTISPECIES: electron transfer flavoprotein subunit beta/FixA family protein [Veillonellaceae]
Megasphaera hexanoica	ACDH	WP_059077323.1	NZ_CP011940.1	2299886	2301037	-	71.8	1	WP_059077323.1 MULTISPECIES: acyl-CoA dehydrogenase [Veillonellaceae]
Megasphaera hexanoica	ACDH	WP_059077342.1	NZ_CP011940.1	2324220	2325428	-	60.5	0.98	WP_059077342.1 MULTISPECIES: acyl-CoA dehydrogenase [Megasphaera]
Megasphaera hexanoica	HBD	WP_113856332.1	NZ_CP011940.1	2579438	2580361	-	55.1	0.91	WP_113856332.1 3-hydroxyacyl-CoA dehydrogenase family protein [Megasphaera hexanoica]
Megashpaera elsdenii	Crt	WP_014016400.1	NZ_CP027570.1	63246	64028	-	73.5	0.93	WP_014016400.1 short-chain-enoyl-CoA hydratase [Megasphaera elsdenii]
Megashpaera elsdenii	HBD	WP_014016399.1	NZ_CP027570.1	64221	65075	-	71	0.99	WP_014016399.1 3-hydroxybutyryl-CoA dehydrogenase [Megasphaera elsdenii]
Megashpaera elsdenii	Crt	WP_014015005.1	NZ_CP027570.1	310414	311208	-	47.8	0.95	WP_014015005.1 enoyl-CoA hydratase/isomerase family protein [Megasphaera elsdenii]
Megashpaera elsdenii	ACDH	WP_014015033.1	NZ_CP027570.1	348054	349214	-	66.3	0.99	WP_014015033.1 acyl-CoA dehydrogenase [Megasphaera elsdenii]
Megashpaera elsdenii	ACDH	WP_014015428.1	NZ_CP027570.1	801797	802945	-	71.2	1	WP_014015428.1 acyl-CoA dehydrogenase [Megasphaera elsdenii]
Megashpaera elsdenii	Crt	WP_014015429.1	NZ_CP027570.1	803069	803851	-	69.9	0.95	WP_014015429.1 crotonase [Megasphaera elsdenii]
Megashpaera elsdenii	ACDH	WP_014015710.1	NZ_CP027570.1	1134649	1135797	+	71.2	1	WP_014015710.1 acyl-CoA dehydrogenase [Megasphaera elsdenii]
Megashpaera elsdenii	Thl	WP_014015981.1	NZ_CP027570.1	1443952	1445133	-	76.2	0.99	WP_014015981.1 acetyl-CoA C-acetyltransferase [Megasphaera elsdenii]
Megashpaera elsdenii	Thl	WP_014015982.1	NZ_CP027570.1	1445345	1446529	-	74	0.99	WP_014015982.1 acetyl-CoA C-acetyltransferase [Megasphaera elsdenii]
Megashpaera elsdenii	ACDH	WP_014016137.1	NZ_CP027570.1	1572518	1573657	+	64.5	0.99	WP_014016137.1 acyl-CoA dehydrogenase [Megasphaera elsdenii]
Megashpaera elsdenii	ACDH	WP_014017064.1	NZ_CP027570.1	1776363	1777514	+	69.4	0.98	WP_014017064.1 acyl-CoA dehydrogenase [Megasphaera elsdenii]
Megashpaera elsdenii	ETF-B	WP_014017063.1	NZ_CP027570.1	1777588	1778400	+	65.9	1	WP_014017063.1 electron transfer flavoprotein subunit beta/FixA family protein [Megasphaera elsdenii]
Megashpaera elsdenii	ETF-A	WP_014017062.1	NZ_CP027570.1	1778421	1779437	+	69	0.98	WP_014017062.1 electron transfer flavoprotein subunit alpha/FixB family protein [Megasphaera elsdenii]
Megashpaera elsdenii	ETF-B	WP_014016928.1	NZ_CP027570.1	1944340	1945122	+	57.1	1	WP_014016928.1 electron transfer flavoprotein subunit beta/FixA family protein [Megasphaera elsdenii]
Megashpaera elsdenii	ETF-A	WP_014016927.1	NZ_CP027570.1	1945136	1946137	+	56.2	0.98	WP_014016927.1 electron transfer flavoprotein subunit alpha/FixB family protein [Megasphaera elsdenii]
